# Total whole-arm chromosome losses predict malignancy in human cancer

**DOI:** 10.1101/2025.03.09.642243

**Authors:** Ye Zheng, Kami Ahmad, Steven Henikoff

## Abstract

Aneuploidy is observed as gains or losses of whole chromosomes or chromosome arms and is a common hallmark of cancer. Whereas models for the generation of aneuploidy in cancer invoke mitotic chromosome segregation errors, whole-arm losses might occur simply as a result of centromere breakage. We recently showed that elevated RNA Polymerase II (RNAPII) level over S-phase-dependent histone genes predicts rapid recurrence of human meningioma and is correlated with total whole-arm losses relative to gains. To explain this imbalance in arm losses over gains, we have proposed that histone overexpression at S-phase competes with the histone H3 variant CENP-A, resulting in centromere breaks and whole-arm losses. To test whether centromere breaks alone can drive aneuploidy, we ask whether total whole-arm aneuploids can predict outcome across different cancer types in large RNA and whole-genome sequencing databanks. We find that total whole-arm losses generally predict outcome, suggesting that centromere breakage is a major initiating factor leading to aneuploidy and the resulting changes in the selective landscape that drive most cancers. We also present evidence that centromere breakage alone is sufficient to account for whole-arm losses and gains, contrary to mitotic spindle error models for generation of aneuploidy. Our results suggest that therapeutic intervention targeting histone overexpression has the potential of reducing aneuploidy and slowing cancer progression.

**Significance Statement:** Gain or loss of whole chromosome arms following centromere breaks is frequent in cancer, but whether or not there is a common initiating event is unknown. Here we show that the total number of whole-arm losses predicts patient outcomes across cancer types, suggesting a causal relationship. This general excess of losses over gains is not predicted by mitotic error models of aneuploidy but rather suggests that centromere breaks themselves initiate whole-arm aneuploidies. Insofar as aneuploidy reshapes the selective landscapes that drive most cancers, our results have potential clinical implications.
