## Supplementary Table 1 for "Total whole-arm chromosome losses predict malignancy in human cancer"

### Sheet: Cancer Aneuploidy Summary
Overall across 10,522 patient samples of 33 cancer types
	Totals	Mean	Median
Whole-arm
Loss	60833	1559.82	1705
Gain	44529	1141.77	859
Per patient
Loss	5.78	0.148	0.162
Gain	4.23	0.108	0.082
	Totals	Mean	Median
Whole-chromosome
Loss	15494	911	709
Gain	13526	795	529
Per patient
Loss	1.47	0.087	0.067
Gain	1.29	0.076	0.05
ACC
	Totals	Mean	Median
Whole-arm
Loss	798	20.46	19
Gain	830	21.28	15
Per patient
Loss	8.97	0.23	0.21
Gain	9.33	0.24	0.17
	Totals	Mean	Median
Whole-chromosome
Loss	273	16.06	16
Gain	363	21.35	13
Per patient
Loss	3.07	0.18	0.18
Gain	4.08	0.24	0.15
BLCA
	Totals	Mean	Median
Whole-arm
Loss	3034	77.79	65
Gain	2416	61.95	43
Per patient
Loss	7.55	0.19	0.16
Gain	6.01	0.15	0.11
	Totals	Mean	Median
Whole-chromosome
Loss	734	43.18	30
Gain	826	48.59	27
Per patient
Loss	1.83	0.11	0.07
Gain	2.05	0.12	0.07
BRCA
	Totals	Mean	Median
Whole-arm
Loss	7548	193.54	168
Gain	5147	131.97	94
Per patient
Loss	7.2	0.18	0.16
Gain	4.91	0.13	0.09
	Totals	Mean	Median
Whole-chromosome
Loss	1702	100.12	89
Gain	1312	77.18	62
Per patient
Loss	1.62	0.1	0.08
Gain	1.25	0.07	0.06
CESC
	Totals	Mean	Median
Whole-arm
Loss	1652	42.36	38
Gain	1348	34.56	24
Per patient
Loss	5.58	0.14	0.13
Gain	4.55	0.12	0.08
	Totals	Mean	Median
Whole-chromosome
Loss	419	24.65	18
Gain	326	19.18	15
Per patient
Loss	1.42	0.08	0.06
Gain	1.1	0.06	0.05
CHOL
	Totals	Mean	Median
Whole-arm
Loss	229	5.87	4
Gain	146	3.74	3
Per patient
Loss	6.36	0.16	0.11
Gain	4.06	0.1	0.08
	Totals	Mean	Median
Whole-chromosome
Loss	49	2.88	1
Gain	47	2.76	3
Per patient
Loss	1.36	0.08	0.03
Gain	1.31	0.08	0.08
COAD
	Totals	Mean	Median
Whole-arm
Loss	2669	68.44	45
Gain	2341	60.03	41
Per patient
Loss	6.16	0.16	0.1
Gain	5.41	0.14	0.09
	Totals	Mean	Median
Whole-chromosome
Loss	768	45.18	36
Gain	768	45.18	32
Per patient
Loss	1.77	0.1	0.08
Gain	1.77	0.1	0.07
DLBC
	Totals	Mean	Median
Whole-arm
Loss	115	2.95	2
Gain	183	4.69	4
Per patient
Loss	2.45	0.06	0.04
Gain	3.89	0.1	0.09
	Totals	Mean	Median
Whole-chromosome
Loss	23	1.35	2
Gain	78	4.59	4
Per patient
Loss	0.49	0.03	0.04
Gain	1.66	0.1	0.09
ESCA
	Totals	Mean	Median
Whole-arm
Loss	1447	37.1	34
Gain	930	23.85	19
Per patient
Loss	8.88	0.23	0.21
Gain	5.71	0.15	0.12
	Totals	Mean	Median
Whole-chromosome
Loss	330	19.41	18
Gain	226	13.29	10
Per patient
Loss	2.02	0.12	0.11
Gain	1.39	0.08	0.06
GBM
	Totals	Mean	Median
Whole-arm
Loss	2368	60.72	25
Gain	2305	59.1	23
Per patient
Loss	4.16	0.11	0.04
Gain	4.05	0.1	0.04
	Totals	Mean	Median
Whole-chromosome
Loss	786	46.24	17
Gain	1040	61.18	25
Per patient
Loss	1.38	0.08	0.03
Gain	1.83	0.11	0.04
HNSC
	Totals	Mean	Median
Whole-arm
Loss	3316	85.03	68
Gain	2486	63.74	44
Per patient
Loss	6.48	0.17	0.13
Gain	4.86	0.12	0.09
	Totals	Mean	Median
Whole-chromosome
Loss	671	39.47	34
Gain	532	31.29	24
Per patient
Loss	1.31	0.08	0.07
Gain	1.04	0.06	0.05
KICH
	Totals	Mean	Median
Whole-arm
Loss	692	17.74	8
Gain	274	7.03	8
Per patient
Loss	10.65	0.27	0.12
Gain	4.22	0.11	0.12
	Totals	Mean	Median
Whole-chromosome
Loss	294	17.29	8
Gain	116	6.82	8
Per patient
Loss	4.52	0.27	0.12
Gain	1.78	0.1	0.12
KIRC
	Totals	Mean	Median
Whole-arm
Loss	1913	49.05	30
Gain	1602	41.08	27
Per patient
Loss	3.96	0.1	0.06
Gain	3.32	0.09	0.06
	Totals	Mean	Median
Whole-chromosome
Loss	549	32.29	26
Gain	668	39.29	21
Per patient
Loss	1.14	0.07	0.05
Gain	1.38	0.08	0.04
KIRP
	Totals	Mean	Median
Whole-arm
Loss	657	16.85	16
Gain	1651	42.33	12
Per patient
Loss	2.35	0.06	0.06
Gain	5.9	0.15	0.04
	Totals	Mean	Median
Whole-chromosome
Loss	190	11.18	9
Gain	769	45.24	10
Per patient
Loss	0.68	0.04	0.03
Gain	2.75	0.16	0.04
LAML
	Totals	Mean	Median
Whole-arm
Loss	89	2.28	1
Gain	105	2.69	1
Per patient
Loss	0.72	0.02	0.01
Gain	0.85	0.02	0.01
	Totals	Mean	Median
Whole-chromosome
Loss	29	1.71	1
Gain	34	2	1
Per patient
Loss	0.23	0.01	0.01
Gain	0.27	0.02	0.01
LGG
	Totals	Mean	Median
Whole-arm
Loss	1270	32.56	19
Gain	751	19.26	11
Per patient
Loss	2.46	0.06	0.04
Gain	1.45	0.04	0.02
	Totals	Mean	Median
Whole-chromosome
Loss	247	14.53	8
Gain	264	15.53	9
Per patient
Loss	0.48	0.03	0.02
Gain	0.51	0.03	0.02
LIHC
	Totals	Mean	Median
Whole-arm
Loss	2097	53.77	42
Gain	1696	43.49	24
Per patient
Loss	5.79	0.15	0.12
Gain	4.69	0.12	0.07
	Totals	Mean	Median
Whole-chromosome
Loss	433	25.47	20
Gain	443	26.06	20
Per patient
Loss	1.2	0.07	0.06
Gain	1.22	0.07	0.06
LUAD
	Totals	Mean	Median
Whole-arm
Loss	4639	118.95	98
Gain	2934	75.23	62
Per patient
Loss	9.22	0.24	0.19
Gain	5.83	0.15	0.12
	Totals	Mean	Median
Whole-chromosome
Loss	1137	66.88	63
Gain	787	46.29	42
Per patient
Loss	2.26	0.13	0.13
Gain	1.56	0.09	0.08
LUSC
	Totals	Mean	Median
Whole-arm
Loss	4859	124.59	99
Gain	2911	74.64	46
Per patient
Loss	10.08	0.26	0.21
Gain	6.04	0.15	0.1
	Totals	Mean	Median
Whole-chromosome
Loss	1049	61.71	45
Gain	606	35.65	26
Per patient
Loss	2.18	0.13	0.09
Gain	1.26	0.07	0.05
MESO
	Totals	Mean	Median
Whole-arm
Loss	439	11.26	6
Gain	222	5.69	5
Per patient
Loss	5.42	0.14	0.07
Gain	2.74	0.07	0.06
	Totals	Mean	Median
Whole-chromosome
Loss	93	5.47	4
Gain	79	4.65	5
Per patient
Loss	1.15	0.07	0.05
Gain	0.98	0.06	0.06
OV
	Totals	Mean	Median
Whole-arm
Loss	4958	127.13	94
Gain	2758	70.72	40
Per patient
Loss	8.98	0.23	0.17
Gain	5	0.13	0.07
	Totals	Mean	Median
Whole-chromosome
Loss	1210	71.18	42
Gain	756	44.47	33
Per patient
Loss	2.19	0.13	0.08
Gain	1.37	0.08	0.06
PAAD
	Totals	Mean	Median
Whole-arm
Loss	960	24.62	18
Gain	588	15.08	13
Per patient
Loss	5.78	0.15	0.11
Gain	3.54	0.09	0.08
	Totals	Mean	Median
Whole-chromosome
Totals	254	14.94	11
Loss	172	10.12	10
Gain
Loss	1.53	0.09	0.07
Gain	1.04	0.06	0.06
PCPG
	Totals	Mean	Median
Whole-arm
Loss	661	16.95	8
Gain	262	6.72	6
Per patient
Loss	4.03	0.1	0.05
Gain	1.6	0.04	0.04
	Totals	Mean	Median
Whole-chromosome
Loss	135	7.94	3
Gain	87	5.12	5
Per patient
Loss	0.82	0.05	0.02
Gain	0.53	0.03	0.03
PRAD
	Totals	Mean	Median
Whole-arm
Loss	750	19.23	9
Gain	460	11.79	7
Per patient
Loss	1.59	0.04	0.02
Gain	0.97	0.02	0.01
	Totals	Mean	Median
Whole-chromosome
Loss	116	6.82	4
Gain	127	7.47	4
Per patient
Loss	0.25	0.01	0.01
Gain	0.27	0.02	0.01
READ
	Totals	Mean	Median
Whole-arm
Loss	1346	34.51	24
Gain	901	23.1	15
Per patient
Loss	8.68	0.22	0.15
Gain	5.81	0.15	0.1
	Totals	Mean	Median
Whole-chromosome
Loss	382	22.47	15
Gain	262	15.41	11
Per patient
Loss	2.46	0.14	0.1
Gain	1.69	0.1	0.07
SARC
	Totals	Mean	Median
Whole-arm
Loss	1595	40.9	34
Gain	1087	27.87	28
Per patient
Loss	6.43	0.16	0.14
Gain	4.38	0.11	0.11
	Totals	Mean	Median
Whole-chromosome
Loss	423	24.88	24
Gain	332	19.53	18
Per patient
Loss	1.71	0.1	0.1
Gain	1.34	0.08	0.07
SKCM
	Totals	Mean	Median
Whole-arm
Loss	3278	84.05	60
Gain	2646	67.85	49
Per patient
Loss	7.11	0.18	0.13
Gain	5.74	0.15	0.11
	Totals	Mean	Median
Whole-chromosome
Loss	1042	61.29	48
Gain	784	46.12	35
Per patient
Loss	2.26	0.13	0.1
Gain	1.7	0.1	0.08
STAD
	Totals	Mean	Median
Whole-arm
Loss	2734	70.1	61
Gain	2041	52.33	34
Per patient
Loss	6.4	0.16	0.14
Gain	4.78	0.12	0.08
	Totals	Mean	Median
Whole-chromosome
Loss	757	44.53	35
Gain	657	38.65	24
Per patient
Loss	1.77	0.1	0.08
Gain	1.54	0.09	0.06
TGCT
	Totals	Mean	Median
Whole-arm
Loss	1890	48.46	32
Gain	1010	25.9	10
Per patient
Loss	12.19	0.31	0.21
Gain	6.52	0.17	0.06
	Totals	Mean	Median
Whole-chromosome
Loss	718	42.24	25
Gain	270	15.88	5
Per patient
Loss	4.63	0.27	0.16
Gain	1.74	0.1	0.03
THCA
	Totals	Mean	Median
Whole-arm
Loss	215	5.51	3
Gain	194	4.97	3
Per patient
Loss	0.46	0.01	0.01
Gain	0.41	0.01	0.01
	Totals	Mean	Median
Whole-chromosome
Loss	47	2.76	1
Gain	74	4.35	2
Per patient
Loss	0.1	0.01	0
Gain	0.16	0.01	0
THYM
	Totals	Mean	Median
Whole-arm
Loss	224	5.74	4
Gain	183	4.69	4
Per patient
Loss	2.11	0.05	0.04
Gain	1.73	0.04	0.04
	Totals	Mean	Median
Whole-chromosome
Loss	76	4.47	3
Gain	65	3.82	3
Per patient
Loss	0.72	0.04	0.03
Gain	0.61	0.04	0.03
UCEC
	Totals	Mean	Median
Whole-arm
Loss	1652	42.36	36
Gain	1462	37.49	28
Per patient
Loss	3.2	0.08	0.07
Gain	2.83	0.07	0.05
	Totals	Mean	Median
Whole-chromosome
Loss	400	23.53	17
Gain	472	27.76	22
Per patient
Loss	0.77	0.05	0.03
Gain	0.91	0.05	0.04
UCS
	Totals	Mean	Median
Whole-arm
Loss	558	14.31	14
Gain	406	10.41	9
Per patient
Loss	9.96	0.26	0.25
Gain	7.25	0.19	0.16
	Totals	Mean	Median
Whole-chromosome
Loss	111	6.53	5
Gain	113	6.65	7
Per patient
Loss	1.98	0.12	0.09
Gain	2.02	0.12	0.12
UVM
	Totals	Mean	Median
Whole-arm
Loss	181	4.64	1
Gain	253	6.49	4
Per patient
Loss	2.26	0.06	0.01
Gain	3.16	0.08	0.05
	Totals	Mean	Median
Whole-chromosome
Loss	47	2.76	0
Gain	71	4.18	3
Per patient
Loss	0.59	0.03	0
Gain	0.89	0.05	0.04
